# A monophyletic origin of domesticated barley

**DOI:** 10.1101/2025.02.26.638035

**Authors:** Cong Tan, Lingzhen Ye, Jing Chen, Chenyang Zhang, Ping Zhou, Cen Tong, Zhonghua Chen, Robbie Waugh, Chengdao Li, Tianhua He

## Abstract

The origin of domesticated barley has been debated extensively over the past century. Early botanical and comparative morphological research and recent genetic research supported a polyphyletic origin. A monophyletic origin was proposed after the discovery that a single genetic locus controls the presence of hull-less grains in all domesticated barley. Interpreting the origin of domesticated barley is further complicated by the archaeological record showing that the first domesticates had two rows of grain on the inflorescence, as does its wild progenitor. However, these two-rowed types effectively disappeared from the record for thousands of years, and they were replaced by derived six-rowed types that dominated barley’s cultivation history and only reappeared in the record around one thousand years ago. Here, we used two independent datasets with large sample sizes and genome-wide genetic markers to re-evaluate barley cultivation history. We unequivocally demonstrate that modern domesticated barley has a monophyletic origin. Phylogenetic reconstruction and examination of current archaeological records suggests that the west Fertile Crescent was most likely where barley was first domesticated. Modern two-rowed types were likely derived from six-rowed domesticated types not earlier than 3,500 years ago in modern Türkiye and Iran. We conclude that the two distinct non-brittle rachis haplotypes, coinciding with distinct row types in cultivated barley, are likely the results of two chronological events along the same evolutionary line. Our results provide a reconcilable framework for explaining genetic and phytogeographic patterns and pave the way for a consensus on the origin of barley domestication.
