## Supplementary table 1 for "A monophyletic origin of domesticated barley"

### Sheet: Sheet1
	NCBI BioProject ID	NCBI BioSample ID	Sample ID	Classfication	Region	Common name	Source**	Row_type	non-brittle rachis/ brittle rachis	storing ID*	hull/hulless	longitude	latitude	elevation (meter)
1	PRJEB36577	SAMEA6619055	FT338	wild barley	Israel	wild barley	Nature 2020	2	brittle rachis	ERS4382786	hull	NA	NA	NA
2	PRJEB36577	SAMEA6619057	FT361	wild barley	Greece	wild barley	Nature 2020	2	brittle rachis	ERS4382788	hull	NA	NA	NA
3	PRJEB36577	SAMEA6619058	FT363	wild barley	Cypurus	wild barley	Nature 2020	2	brittle rachis	ERS4382789	hull	NA	NA	NA
4	PRJEB36577	SAMEA6619075	FT627	wild barley	Jordan	wild barley	Nature 2020	2	brittle rachis	ERS4382806	hull	NA	NA	NA
5	PRJEB36577	SAMEA6619077	FT630	wild barley	Lebanon	wild barley	Nature 2020	2	brittle rachis	ERS4382808	hull	NA	NA	NA
6	PRJEB36577	SAMEA6619085	FT670	wild barley	Turkey	wild barley	Nature 2020	2	brittle rachis	ERS4382816	hull	NA	NA	NA
7	PRJEB36577	SAMEA6619100	FT880	wild barley	Iran	wild barley	Nature 2020	2	brittle rachis	ERS4382831	hull	NA	NA	NA
8	PRJNA417220	SAMN08005661	WGS-Cu10	cultivar	Canada	CAN 8854	Zeng et al. 2018	2	non-brittle rachis	WDM03940	hull	NA	NA	NA
9	PRJNA417220	SAMN08005662	WGS-Cu11	cultivar	Syria	Clipper/Volla	Zeng et al. 2018	2	non-brittle rachis	WDM03988	hull	NA	NA	NA
10	PRJNA417220	SAMN08005663	WGS-Cu12	cultivar	USA	CM67	Zeng et al. 2018	6	non-brittle rachis	WDM01925	hull	NA	NA	NA
11	PRJNA417220	SAMN08005664	WGS-Cu13	cultivar	USA	CM72	Zeng et al. 2018	6	non-brittle rachis	WDM01926	hull	NA	NA	NA
12	PRJNA417220	SAMN08005665	WGS-Cu14	cultivar	Mexico	CMB-74A-1796-B-6B-1Y-1B-1Y-1B-OY	Zeng et al. 2018	2	non-brittle rachis	WDM04080	hulless	NA	NA	NA
13	PRJNA417220	SAMN08005666	WGS-Cu15	cultivar	Australia	Corvette	Zeng et al. 2018	2	non-brittle rachis	WDM00496	hull	NA	NA	NA
14	PRJNA417220	SAMN08005667	WGS-Cu16	cultivar	Australia	Dampier	Zeng et al. 2018	2	non-brittle rachis	WDM00510	hull	NA	NA	NA
15	PRJNA417220	SAMN08005668	WGS-Cu17	cultivar	Japan	Dawn	Zeng et al. 2018	6	non-brittle rachis	WDM04505	hull	NA	NA	NA
16	PRJNA417220	SAMN08005669	WGS-Cu18	cultivar	Germany	Ger.Malt 1018	Zeng et al. 2018	2	non-brittle rachis	WDM04621	hull	NA	NA	NA
17	PRJNA417220	SAMN08005670	WGS-Cu19	cultivar	Egypt	Giza 114	Zeng et al. 2018	6	non-brittle rachis	WDM03018	hull	NA	NA	NA
18	PRJNA417220	SAMN08005671	WGS-Cu20	cultivar	Canada	Harrington	Zeng et al. 2018	2	non-brittle rachis	WDM04951	hull	NA	NA	NA
19	PRJNA417220	SAMN08005672	WGS-Cu21	cultivar	Sweden	Harry	Zeng et al. 2018	2	non-brittle rachis	WDM00618	hull	NA	NA	NA
20	PRJNA417220	SAMN08005673	WGS-Cu22	cultivar	Canada	Jorlnson	Zeng et al. 2018	6	non-brittle rachis	WDM05249	hull	NA	NA	NA
21	PRJNA417220	SAMN08005674	WGS-Cu23	cultivar	USA	Karl	Zeng et al. 2018	6	non-brittle rachis	WDM02185	hull	NA	NA	NA
22	PRJNA417220	SAMN08005675	WGS-Cu24	cultivar	France	Magvelone	Zeng et al. 2018	6	non-brittle rachis	WDM02236	hull	NA	NA	NA
23	PRJNA417220	SAMN08005676	WGS-Cu25	cultivar	Japan	Manchuria	Zeng et al. 2018	6	non-brittle rachis	WDM05373	hull	NA	NA	NA
24	PRJNA417220	SAMN08005677	WGS-Cu26	cultivar	Romania	Miraj	Zeng et al. 2018	2	non-brittle rachis	WDM00888	hull	NA	NA	NA
25	PRJNA417220	SAMN08005678	WGS-Cu27	cultivar	Canada	Otal	Zeng et al. 2018	6	non-brittle rachis	WDM05489	hull	NA	NA	NA
26	PRJNA417220	SAMN08005679	WGS-Cu28	cultivar	Mexico	S-096	Zeng et al. 2018	2	non-brittle rachis	WDM01058	hull	NA	NA	NA
27	PRJNA417220	SAMN08005680	WGS-Cu29	cultivar	Ecuador	Teran78	Zeng et al. 2018	2	non-brittle rachis	WDM01155	hull	NA	NA	NA
28	PRJNA417220	SAMN08005681	WGS-Cu30	cultivar	Australia	Weeah	Zeng et al. 2018	2	non-brittle rachis	WDM01251	hull	NA	NA	NA
29	PRJNA417220	SAMN08005682	WGS-Cu31	cultivar	Australia	NA	Zeng et al. 2018	2	non-brittle rachis	WDM00057	hull	NA	NA	NA
30	PRJNA417220	SAMN08005683	WGS-Cu32	cultivar	Canada	NA	Zeng et al. 2018	2	non-brittle rachis	Z0164	hull	NA	NA	NA
31	PRJNA417220	SAMN08005684	WGS-Cu33	cultivar	Canada	NA	Zeng et al. 2018	2	non-brittle rachis	Z0165	hulless	NA	NA	NA
32	PRJNA417220	SAMN08005685	WGS-Cu34	cultivar	Canada	Jianadaerleng (Pinyin)	Zeng et al. 2018	2	non-brittle rachis	WDM06185	hull	NA	NA	NA
33	PRJNA417220	SAMN08005686	WGS-Cu35	cultivar	Canada	Jianadasileng (Pinyin)	Zeng et al. 2018	6	non-brittle rachis	WDM06186	hull	NA	NA	NA
34	PRJNA417220	SAMN08005687	WGS-Cu36	cultivar	Japan	zao shu 3 hao	Zeng et al. 2018	2	non-brittle rachis	ZDM02657	hull	NA	NA	NA
35	PRJNA417220	SAMN08005688	WGS-Cu37	cultivar	Japan	gan mu er tiao	Zeng et al. 2018	2	non-brittle rachis	WDM00017	hull	NA	NA	NA
36	PRJNA417220	SAMN08005689	WGS-Cu38	cultivar	Tibet, China	NA	Zeng et al. 2018	2	non-brittle rachis	ZYM1262	hull	NA	NA	NA
37	PRJNA417220	SAMN08005690	WGS-Cu39	cultivar	Tibet, China	chang mang bai qing ke	Zeng et al. 2018	6	non-brittle rachis	Z1272	hull	NA	NA	NA
38	PRJNA417220	SAMN08005691	WGS-Cu40	cultivar	Tibet, China	bai qing ke	Zeng et al. 2018	6	non-brittle rachis	Z1450	hull	NA	NA	NA
39	PRJNA417220	SAMN08005692	WGS-Cu41	cultivar	Tibet, China	chang mang zi qing ke	Zeng et al. 2018	2	non-brittle rachis	Z1301	hull	NA	NA	NA
40	PRJNA417220	SAMN08005693	WGS-Cu42	cultivar	Tibet, China	si leng qing ke	Zeng et al. 2018	6	non-brittle rachis	Z1410	hull	NA	NA	NA
41	PRJNA417220	SAMN08005694	WGS-Cu43	cultivar	Tibet, China	zang qing 280	Zeng et al. 2018	6	non-brittle rachis	Z0010	hulless	NA	NA	NA
42	PRJNA417220	SAMN08005695	WGS-Cu44	cultivar	Tibet, China	NA	Zeng et al. 2018	2	non-brittle rachis	ZYM1844	hulless	NA	NA	NA
43	PRJNA417220	SAMN08005696	WGS-Cu45	cultivar	Yunnan Province, China	zi guang mang luo er leng	Zeng et al. 2018	2	non-brittle rachis	ZDM05389	hulless	NA	NA	NA
44	PRJNA417220	SAMN08005697	WGS-Cu46	cultivar	Yunnan Province, China	kuan ying luo da mai	Zeng et al. 2018	2	non-brittle rachis	ZDM09151	hulless	NA	NA	NA
45	PRJNA417220	SAMN08005698	WGS-Cu47	cultivar	Gansu, China	NFC	Zeng et al. 2018	2	non-brittle rachis	Z0147	hull	NA	NA	NA
46	PRJNA417220	SAMN08005699	WGS-Cu48	cultivar	Gansu, China	No.7	Zeng et al. 2018	2	non-brittle rachis	Z0148	hull	NA	NA	NA
47	PRJNA417220	SAMN08005700	WGS-Cu49	cultivar	Danmark	aiganqi (Pinyin)	Zeng et al. 2018	6	non-brittle rachis	ZDM02592	hulless	NA	NA	NA
48	PRJNA417220	SAMN08005656	WGS-Cu5	cultivar	Mexico	Apizaco	Zeng et al. 2018	6	non-brittle rachis	WDM01468	hull	NA	NA	NA
49	PRJNA417220	SAMN08005701	WGS-Cu50	cultivar	Japan	si guo luo 87 hao	Zeng et al. 2018	6	non-brittle rachis	WDM06224	hulless	NA	NA	NA
50	PRJNA417220	SAMN08005702	WGS-Cu51	cultivar	Tibet, China	mu shi gang 3 hao	Zeng et al. 2018	6	non-brittle rachis	WDM00125	hull	NA	NA	NA
51	PRJNA417220	SAMN08005703	WGS-Cu52	cultivar	Tibet, China	hei qing ke	Zeng et al. 2018	6	non-brittle rachis	Z0595	hull	NA	NA	NA
52	PRJNA417220	SAMN08005704	WGS-Cu53	cultivar	Qinghai, China	kun lun 13 hao	Zeng et al. 2018	6	non-brittle rachis	Z0003	hulless	NA	NA	NA
53	PRJNA417220	SAMN08005705	WGS-Cu54	cultivar	Tibet, China	NA	Zeng et al. 2018	6	non-brittle rachis	ZYM1288	hulless	NA	NA	NA
54	PRJNA417220	SAMN08005657	WGS-Cu6	cultivar	Canada	Argyle	Zeng et al. 2018	6	non-brittle rachis	WDM03681	hull	NA	NA	NA
55	PRJNA417220	SAMN08005658	WGS-Cu7	cultivar	Greece	Athenais	Zeng et al. 2018	6	non-brittle rachis	WDM02964	hull	NA	NA	NA
56	PRJNA417220	SAMN08005659	WGS-Cu8	cultivar	Syria	Badia	Zeng et al. 2018	6	non-brittle rachis	WDM03722	hull	NA	NA	NA
57	PRJNA417220	SAMN08005660	WGS-Cu9	cultivar	Syria	Badia	Zeng et al. 2018	6	non-brittle rachis	WDM03722	hull	NA	NA	NA
58	PRJNA417220	SAMN08005652	WGS-Hgy	wild barley	NA	Hordeum vulgare var. gymnospermum Korn (semi-wild)	Zeng et al. 2018	2	non-brittle rachis	WYM1	hull	NA	NA	NA
59	PRJNA417220	SAMN08005653	WGS-Hsp2	wild barley	Israel	Hordeum spontaneum	Zeng et al. 2018	2	brittle rachis	WYM2	hull	NA	NA	NA
60	PRJNA417220	SAMN08005654	WGS-Hsp3	wild barley	Israel	Hordeum spontaneum	Zeng et al. 2018	2	brittle rachis	WYM3	hull	NA	NA	NA
61	PRJNA417220	SAMN08005655	WGS-Htr	wild barley	Israel	Hordeum spontaneum var.transcaspicum	Zeng et al. 2018	2	brittle rachis	WYM4	hull	NA	NA	NA
62	PRJNA417220	SAMN08005706	WGS-Ld1	landrace	Ethiopia	Hiproly	Zeng et al. 2018	2	non-brittle rachis	WDM03169	hulless	NA	NA	NA
63	PRJNA417220	SAMN08005707	WGS-Ld2	landrace	Ethiopia	Hiproly	Zeng et al. 2018	2	non-brittle rachis	WDM03169	hulless	NA	NA	NA
64	PRJNA417220	SAMN08005708	WGS-Ld3	landrace	Sichuan, China	er yue huang	Zeng et al. 2018	6	non-brittle rachis	ZDM08956	hull	105.161	31.6353	489
65	PRJNA417220	SAMN08005709	WGS-Ld4	landrace	Jiangsu, China	huai an san yue huang	Zeng et al. 2018	6	non-brittle rachis	ZDM02202	hulless	119.016	33.6102	19
66	PRJNA417220	SAMN08005710	WGS-Ld5	landrace	Jiangsu, China	chi ba da mai	Zeng et al. 2018	6	non-brittle rachis	ZDM02433	hull	120.162	33.3496	1
67	PRJNA417220	SAMN08005711	WGS-Ld6	landrace	Jiangsu China	8-2	Zeng et al. 2018	6	non-brittle rachis	ZDM08492	hull
68	PRJNA417220	SAMN08005712	WGS-Ld7	landrace	Zhejiang, China	sheng xian wu mang liu leng	Zeng et al. 2018	6	non-brittle rachis	ZDM02940	hull	120.822	29.5885	23
69	PRJNA417220	SAMN08005713	WGS-Ld8	landrace	Zhejiang, China	xiao shang li xia huang	Zeng et al. 2018	6	non-brittle rachis	ZDM03226	hulless	120.265	30.1853	8
70	PRJNA417220	SAMN08005714	WGS-Ld9	landrace	Zhejiang, China	lin hai luo da mai	Zeng et al. 2018	6	non-brittle rachis	ZDM03261	hulless	121.145	28.8584	10
71	PRJNA417220	SAMN08005725	WGS-Qk1	landrace	Qinghai, China	er chang si duan mang bai qing ke	Zeng et al. 2018	6	non-brittle rachis	ZDM08086	hulless	96.6655	32.917	3696
72	PRJNA417220	SAMN08005734	WGS-Qk10	landrace	Tibet, China	ba xi qing ke	Zeng et al. 2018	6	non-brittle rachis	Z0116	hulless	92.1	31.47	4450
73	PRJNA417220	SAMN08005735	WGS-Qk11	landrace	Tibet, China	ren qing qing ke	Zeng et al. 2018	6	non-brittle rachis	Z0123	hulless	94.3612	29.6366	3100
74	PRJNA417220	SAMN08005736	WGS-Qk12	landrace	Tibet, China	na sha	Zeng et al. 2018	6	non-brittle rachis	Z0129	hulless	92.1	31.47	4450
75	PRJNA417220	SAMN08005737	WGS-Qk13	landrace	Tibet, China	mi ru hong	Zeng et al. 2018	6	non-brittle rachis	Z0195	hulless	89.3735	29.8088	4002
76	PRJNA417220	SAMN08005738	WGS-Qk14	landrace	Tibet, China	NA	Zeng et al. 2018	6	non-brittle rachis	Z0234	hulless	89.4626	28.9046	4024
77	PRJNA417220	SAMN08005739	WGS-Qk15	landrace	Tibet, China	lan qing ke	Zeng et al. 2018	6	non-brittle rachis	Z0235	hulless	94.1	31.96	4500
78	PRJNA417220	SAMN08005740	WGS-Qk16	landrace	Tibet, China	NA	Zeng et al. 2018	6	non-brittle rachis	Z0243	hulless	89.4626	28.9046	4024
79	PRJNA417220	SAMN08005741	WGS-Qk17	landrace	Tibet, China	NA	Zeng et al. 2018	6	non-brittle rachis	Z0256	hulless	94.1	31.96	4500
80	PRJNA417220	SAMN08005742	WGS-Qk18	landrace	Tibet, China	zi qing ke	Zeng et al. 2018	6	non-brittle rachis	Z0258	hulless	93.68	31.53	4800
81	PRJNA417220	SAMN08005743	WGS-Qk19	landrace	Tibet, China	weng mu dong	Zeng et al. 2018	6	non-brittle rachis	Z0262	hulless	93.68	31.53	4000
82	PRJNA417220	SAMN08005726	WGS-Qk2	landrace	Qinghai, China	hong jiao ni	Zeng et al. 2018	6	non-brittle rachis	ZDM08177	hulless	96.4806	32.203	3646
83	PRJNA417220	SAMN08005744	WGS-Qk20	landrace	Tibet, China	NA	Zeng et al. 2018	6	non-brittle rachis	Z0278	hulless	89.9698	29.2182	3887
84	PRJNA417220	SAMN08005745	WGS-Qk21	landrace	Tibet, China	pa li qing ke	Zeng et al. 2018	6	non-brittle rachis	Z0282	hulless	89.0749	27.8091	3400
85	PRJNA417220	SAMN08005746	WGS-Qk22	landrace	Tibet, China	bai qing ke	Zeng et al. 2018	6	non-brittle rachis	Z0325	hulless	90.9842	29.2894	3574
86	PRJNA417220	SAMN08005747	WGS-Qk23	landrace	Tibet, China	ga jin	Zeng et al. 2018	6	non-brittle rachis	Z0346	hulless	91.6374	29.2449	3680
87	PRJNA417220	SAMN08005748	WGS-Qk24	landrace	Tibet, China	ai ni ma	Zeng et al. 2018	6	non-brittle rachis	Z0385	hulless	91.8838	29.0246	3900
88	PRJNA417220	SAMN08005749	WGS-Qk25	landrace	Tibet, China	bai qing ke	Zeng et al. 2018	6	non-brittle rachis	Z0390	hulless	91.8838	29.0246	3900
89	PRJNA417220	SAMN08005750	WGS-Qk26	landrace	Tibet, China	lan liu ling	Zeng et al. 2018	6	non-brittle rachis	Z0430	hulless	92.2618	28.4068	3872
90	PRJNA417220	SAMN08005751	WGS-Qk27	landrace	Tibet, China	kai dui zi qing ke	Zeng et al. 2018	6	non-brittle rachis	Z0436	hulless	94.2132	29.2161	2941
91	PRJNA417220	SAMN08005752	WGS-Qk28	landrace	Tibet, China	luo dong zong	Zeng et al. 2018	6	non-brittle rachis	Z0517	hulless	97.2375	31.4425	3500
92	PRJNA417220	SAMN08005753	WGS-Qk29	landrace	Tibet, China	za qing ke	Zeng et al. 2018	6	non-brittle rachis	Z0647	hulless	95.5676	29.859	2750
93	PRJNA417220	SAMN08005727	WGS-Qk3	landrace	Qinghai, China	lan qing ke	Zeng et al. 2018	6	non-brittle rachis	ZDM08227	hulless	96.6655	32.917	3696
94	PRJNA417220	SAMN08005754	WGS-Qk30	landrace	Tibet, China	bai zi mang	Zeng et al. 2018	6	non-brittle rachis	Z0648	hulless	98.27	30.87	4021
95	PRJNA417220	SAMN08005755	WGS-Qk31	landrace	Tibet, China	er mang zi	Zeng et al. 2018	6	non-brittle rachis	Z0650	hulless	95.5676	29.859	2750
96	PRJNA417220	SAMN08005756	WGS-Qk32	landrace	Tibet, China	jiang dang lan	Zeng et al. 2018	6	non-brittle rachis	Z0674	hulless	88.9496	29.2622	4000
97	PRJNA417220	SAMN08005757	WGS-Qk33	landrace	Tibet, China	la luo bai lan	Zeng et al. 2018	6	non-brittle rachis	Z0695	hulless	88.6411	28.8488	4330
98	PRJNA417220	SAMN08005758	WGS-Qk34	landrace	Tibet, China	la luo bai	Zeng et al. 2018	6	non-brittle rachis	Z0697	hulless	95.76	30.81	3200
99	PRJNA417220	SAMN08005759	WGS-Qk35	landrace	Tibet, China	hui se ye qing ke	Zeng et al. 2018	6	non-brittle rachis	Z0865	hulless	91.0606	29.3698	3650
100	PRJNA417220	SAMN08005760	WGS-Qk36	landrace	Tibet, China	hei se ye qing ke	Zeng et al. 2018	6	non-brittle rachis	Z0866	hulless	91.0606	29.3698	3650
101	PRJNA417220	SAMN08005761	WGS-Qk37	landrace	Tibet, China	bai zheng liu leng	Zeng et al. 2018	6	non-brittle rachis	Z0921	hulless	93.68	31.53	4000
102	PRJNA417220	SAMN08005762	WGS-Qk38	landrace	Tibet, China	bian mang bai	Zeng et al. 2018	6	non-brittle rachis	Z0969	hulless	95.76	30.81	3200
103	PRJNA417220	SAMN08005763	WGS-Qk39	landrace	Tibet, China	ji long qing ke	Zeng et al. 2018	6	non-brittle rachis	Z0218	hulless	96.95	30.04	3260
104	PRJNA417220	SAMN08005728	WGS-Qk4	landrace	Qinghai, China	hu zhu zhang qing ke	Zeng et al. 2018	6	non-brittle rachis	ZDM01678	hulless	102.145	36.8433	2535
105	PRJNA417220	SAMN08005764	WGS-Qk40	landrace	Tibet, China	er ji qing ke	Zeng et al. 2018	6	non-brittle rachis	Z0220	hulless	85.3	28.861	4114
106	PRJNA417220	SAMN08005765	WGS-Qk41	landrace	Tibet, China	zi qing ke	Zeng et al. 2018	6	non-brittle rachis	Z0237	hulless	93.68	31.53	4800
107	PRJNA417220	SAMN08005766	WGS-Qk42	landrace	Tibet, China	gou mang qing ke	Zeng et al. 2018	6	non-brittle rachis	Z0244	hulless	93.68	31.53	4000
108	PRJNA417220	SAMN08005767	WGS-Qk43	landrace	Tibet, China	yang zhu yang sun	Zeng et al. 2018	6	non-brittle rachis	Z0265	hulless	96.57	31.2	3799
109	PRJNA417220	SAMN08005768	WGS-Qk44	landrace	Tibet, China	lv qing ke	Zeng et al. 2018	6	non-brittle rachis	Z0321	hulless	90.9842	29.2894	3574
110	PRJNA417220	SAMN08005769	WGS-Qk45	landrace	Tibet, China	lang ka zi qing ke	Zeng et al. 2018	6	non-brittle rachis	Z0414	hulless	90.3981	28.9681	4472
111	PRJNA417220	SAMN08005770	WGS-Qk46	landrace	Tibet, China	chang mao qing ke	Zeng et al. 2018	6	non-brittle rachis	Z0558	hulless	94.5934	30.8858	3500
112	PRJNA417220	SAMN08005771	WGS-Qk47	landrace	Tibet, China	gou mang hei	Zeng et al. 2018	6	non-brittle rachis	Z0646	hulless	98.27	30.87	4021
113	PRJNA417220	SAMN08005772	WGS-Qk48	landrace	Tibet, China	huang qing ke	Zeng et al. 2018	6	non-brittle rachis	Z0657	hulless	81.1774	30.2932	4588
114	PRJNA417220	SAMN08005773	WGS-Qk49	landrace	Tibet, China	liu xiang huang	Zeng et al. 2018	6	non-brittle rachis	Z0681	hulless	96.95	30.04	3260
115	PRJNA417220	SAMN08005729	WGS-Qk5	landrace	Tibet, China	han di lan	Zeng et al. 2018	6	non-brittle rachis	ZDM04327	hulless	88.9496	29.2622	4000
116	PRJNA417220	SAMN08005774	WGS-Qk50	landrace	Tibet, China	pu ma lan	Zeng et al. 2018	6	non-brittle rachis	Z0699	hulless	88.6411	28.8488	4330
117	PRJNA417220	SAMN08005775	WGS-Qk51	landrace	Tibet, China	zheng liu ling qing ke	Zeng et al. 2018	6	non-brittle rachis	Z0919	hulless	96.57	31.2	3799
118	PRJNA417220	SAMN08005776	WGS-Qk52	landrace	Tibet, China	bian mang zi liu leng	Zeng et al. 2018	6	non-brittle rachis	Z0977	hulless	94.2132	29.2161	2941
119	PRJNA417220	SAMN08005777	WGS-Qk53	landrace	Yunan, China	di qing hei yuan gui	Zeng et al. 2018	6	non-brittle rachis	Z0019	hulless	99.703	27.8191	3294
120	PRJNA417220	SAMN08005778	WGS-Qk54	landrace	Tibet, China	NA	Zeng et al. 2018	6	brittle rachis	Z0023	hulless	85.16	31.06	4700
121	PRJNA417220	SAMN08005779	WGS-Qk55	landrace	Tibet, China	NA	Zeng et al. 2018	6	non-brittle rachis	ZYM0303	hulless	93.2461	29.8853	3417
122	PRJNA417220	SAMN08005780	WGS-Qk56	landrace	Tibet, China	NA	Zeng et al. 2018	6	non-brittle rachis	Z0038	hulless	91.05	30.51	4200
123	PRJNA417220	SAMN08005781	WGS-Qk57	landrace	Tibet, China	NA	Zeng et al. 2018	6	non-brittle rachis	Z0039	hulless	91.0606	29.3698	3650
124	PRJNA417220	SAMN08005782	WGS-Qk58	landrace	Tibet, China	NA	Zeng et al. 2018	6	non-brittle rachis	Z0011	hulless	81.1774	30.2932	4588
125	PRJNA417220	SAMN08005783	WGS-Qk59	landrace	Tibet, China	NA	Zeng et al. 2018	6	non-brittle rachis	ZYM0957	hulless	89.3735	29.8088	4002
126	PRJNA417220	SAMN08005730	WGS-Qk6	landrace	Tibet, China	zang qiang qing ke	Zeng et al. 2018	6	non-brittle rachis	ZDM04885	hulless	89.6489	28.4371	4360
127	PRJNA417220	SAMN08005784	WGS-Qk60	landrace	Tibet, China	NA	Zeng et al. 2018	6	non-brittle rachis	ZYM0439	hulless	92.4158	29.2591	3400
128	PRJNA417220	SAMN08005785	WGS-Qk61	landrace	Tibet, China	NA	Zeng et al. 2018	6	non-brittle rachis	ZYM0762	hulless	91.4336	28.4379	4242
129	PRJNA417220	SAMN08005786	WGS-Qk62	landrace	Tibet, China	NA	Zeng et al. 2018	6	non-brittle rachis	ZYM0850	hulless	93.2461	29.8853	3417
130	PRJNA417220	SAMN08005787	WGS-Qk63	landrace	Tibet, China	NA	Zeng et al. 2018	6	non-brittle rachis	ZYM1099	hulless	88.9935	28.4715	4326
131	PRJNA417220	SAMN08005788	WGS-Qk64	landrace	Tibet, China	NA	Zeng et al. 2018	6	non-brittle rachis	ZYM0083	hulless	91.9571	27.9909	4380
132	PRJNA417220	SAMN08005789	WGS-Qk65	cultivar	Tibet, China	Api-CM67×DL71	Zeng et al. 2018	6	non-brittle rachis	WDM01467	hulless	NA	NA	NA
133	PRJNA417220	SAMN08005790	WGS-Qk66	cultivar	Tibet, China	Bald Skinless	Zeng et al. 2018	6	non-brittle rachis	WDM03225	hulless	NA	NA	NA
134	PRJNA417220	SAMN08005791	WGS-Qk67	cultivar	Tibet, China	NA	Zeng et al. 2018	2	non-brittle rachis	ZYM1202	hull	NA	NA	NA
135	PRJNA417220	SAMN08005792	WGS-Qk68	cultivar	Tibet, China	NA	Zeng et al. 2018	2	non-brittle rachis	Z0002	hulless	NA	NA	NA
136	PRJNA417220	SAMN08005793	WGS-Qk69	cultivar	Tibet, China	NA	Zeng et al. 2018	2	non-brittle rachis	ZYM1654	hulless	NA	NA	NA
137	PRJNA417220	SAMN08005731	WGS-Qk7	landrace	Tibet, China	ji cha zha gua	Zeng et al. 2018	6	non-brittle rachis	ZDM05525	hulless	94.2132	29.2161	2941
138	PRJNA417220	SAMN08005794	WGS-Qk70	cultivar	Tibet, China	NA	Zeng et al. 2018	6	non-brittle rachis	ZYM1852	hulless	NA	NA	NA
139	PRJNA417220	SAMN08005795	WGS-Qk71	cultivar	Tibet, China	NA	Zeng et al. 2018	6	non-brittle rachis	ZYM1478	hulless	NA	NA	NA
140	PRJNA417220	SAMN08005796	WGS-Qk72	cultivar	Tibet, China	kun lun 1 hao	Zeng et al. 2018	6	non-brittle rachis	Z0001	hulless	NA	NA	NA
141	PRJNA417220	SAMN08005797	WGS-Qk73	cultivar	Tibet, China	kun lun 8 hao	Zeng et al. 2018	6	non-brittle rachis	Z0200	hulless	NA	NA	NA
142	PRJNA417220	SAMN08005798	WGS-Qk74	cultivar	Tibet, China	bei qing 14 hao	Zeng et al. 2018	6	non-brittle rachis	Z0004	hulless	NA	NA	NA
143	PRJNA417220	SAMN08005799	WGS-Qk75	cultivar	Tibet, China	bei qing 3 hao	Zeng et al. 2018	6	non-brittle rachis	Z0144	hulless	NA	NA	NA
144	PRJNA417220	SAMN08005800	WGS-Qk76	cultivar	Tibet, China	kang qing 3 hao	Zeng et al. 2018	6	non-brittle rachis	Z0018	hulless	NA	NA	NA
145	PRJNA417220	SAMN08005801	WGS-Qk77	cultivar	Tibet, China	xi la 8 hao	Zeng et al. 2018	6	non-brittle rachis	Z0061	hulless	NA	NA	NA
146	PRJNA417220	SAMN08005802	WGS-Qk78	cultivar	Tibet, China	zang qing 7239	Zeng et al. 2018	6	non-brittle rachis	Z0006	hulless	NA	NA	NA
147	PRJNA417220	SAMN08005803	WGS-Qk79	cultivar	Tibet, China	zang qing 3179	Zeng et al. 2018	6	non-brittle rachis	Z0007	hulless	NA	NA	NA
148	PRJNA417220	SAMN08005732	WGS-Qk8	landrace	Tibet, China	ji cha zha gua	Zeng et al. 2018	6	non-brittle rachis	ZDM05526	hulless	94.3612	29.6366	3100
149	PRJNA417220	SAMN08005804	WGS-Qk80	cultivar	Tibet, China	zang qing 336	Zeng et al. 2018	6	non-brittle rachis	Z0008	hulless	NA	NA	NA
150	PRJNA417220	SAMN08005805	WGS-Qk81	cultivar	Tibet, China	fu 8-4	Zeng et al. 2018	6	non-brittle rachis	Z0009	hulless	NA	NA	NA
151	PRJNA417220	SAMN08005806	WGS-Qk82	cultivar	Tibet, China	zang qing 25	Zeng et al. 2018	6	non-brittle rachis	Z0005	hulless	NA	NA	NA
152	PRJNA417220	SAMN08005807	WGS-Qk83	cultivar	Tibet, China	zang qing 13	Zeng et al. 2018	6	non-brittle rachis	Z0110	hulless	NA	NA	NA
153	PRJNA417220	SAMN08005808	WGS-Qk84	cultivar	Tibet, China	zang qing 2000	Zeng et al. 2018	6	non-brittle rachis	Z0012	hull	NA	NA	NA
154	PRJNA417220	SAMN08005809	WGS-Qk85	cultivar	Tibet, China	xi la 10 hao	Zeng et al. 2018	6	non-brittle rachis	Z0014	hulless	NA	NA	NA
155	PRJNA417220	SAMN08005810	WGS-Qk86	cultivar	Tibet, China	xi la 19 hao	Zeng et al. 2018	6	non-brittle rachis	Z0015	hulless	NA	NA	NA
156	PRJNA417220	SAMN08005811	WGS-Qk87	cultivar	Tibet, China	xi la 22 hao	Zeng et al. 2018	6	non-brittle rachis	Z0016	hulless	NA	NA	NA
157	PRJNA417220	SAMN08005812	WGS-Qk88	cultivar	Tibet, China	xi la 42 hao	Zeng et al. 2018	6	non-brittle rachis	Z0017	hulless	NA	NA	NA
158	PRJNA417220	SAMN08005813	WGS-Qk89	cultivar	Tibet, China	zang qing 320	Zeng et al. 2018	6	non-brittle rachis	Z0020	hulless	NA	NA	NA
159	PRJNA417220	SAMN08005733	WGS-Qk9	landrace	Tibet, China	che bu jian qing ke	Zeng et al. 2018	6	non-brittle rachis	ZDM06399	hulless	86.061	28.594	2500
160	PRJNA417220	SAMN08005814	WGS-Qk90	cultivar	Tibet, China	dong qing 8 hao	Zeng et al. 2018	6	non-brittle rachis	Z0064	hulless	NA	NA	NA
161	PRJNA417220	SAMN08005815	WGS-Qk91	cultivar	Tibet, China	gao yuan zao 1 hao	Zeng et al. 2018	6	non-brittle rachis	ZDM04818	hulless	NA	NA	NA
162	PRJNA417220	SAMN08005816	WGS-Qk92	cultivar	Tibet, China	bai yu zi mang	Zeng et al. 2018	6	non-brittle rachis	ZDM04947	hulless	NA	NA	NA
163	PRJNA417220	SAMN08005817	WGS-Qk93	cultivar	Tibet, China	xi la 9 hao	Zeng et al. 2018	6	non-brittle rachis	Z0145	hulless	NA	NA	NA
164	PRJNA417220	SAMN08005818	WGS-Qk94	cultivar	Tibet, China	xi la 16 hao	Zeng et al. 2018	6	non-brittle rachis	Z0146	hulless	NA	NA	NA
165	PRJNA417220	SAMN08005819	WGS-Qk95	cultivar	Tibet, China	nan-3	Zeng et al. 2018	6	non-brittle rachis	Z0150	hulless	NA	NA	NA
166	PRJNA417220	SAMN08005820	WGS-Qk96	cultivar	Tibet, China	ri nong 6 hao	Zeng et al. 2018	6	non-brittle rachis	Z0151	hulless	NA	NA	NA
167	PRJNA417220	SAMN08005821	WGS-Qk97	cultivar	Tibet, China	zang qing 80	Zeng et al. 2018	6	non-brittle rachis	Z0152	hulless	NA	NA	NA
168	PRJNA417220	SAMN08005822	WGS-Qk98	cultivar	Tibet, China	xi la 11 hao	Zeng et al. 2018	6	non-brittle rachis	Z0162	hulless	NA	NA	NA
169	PRJNA417220	SAMN08005823	WGS-Qk99	cultivar	Tibet, China	xi la 14 hao	Zeng et al. 2018	6	non-brittle rachis	Z0163	hulless	NA	NA	NA
170	PRJNA417220	SAMN08005715	WGS-Tw1	Tibetan weedy barley	Tibet, China	NA	Zeng et al. 2018	6	non-brittle rachis	ZYM1119	hull	98.27	30.87	3615
171	PRJNA417220	SAMN08005724	WGS-Tw10	Tibetan weedy barley	Tibet, China	NA	Zeng et al. 2018	6	non-brittle rachis	Z0853	hull	92.1	31.47
172	PRJNA417220	SAMN08005716	WGS-Tw2	Tibetan weedy barley	Tibet, China	NA	Zeng et al. 2018	6	non-brittle rachis	ZYM0963	hull	88.9935	28.4715	4326
173	PRJNA417220	SAMN08005717	WGS-Tw3	Tibetan weedy barley	Tibet, China	NA	Zeng et al. 2018	6	non-brittle rachis	ZYM1375	hull	94.3612	29.6366	2994
174	PRJNA417220	SAMN08005718	WGS-Tw4	Tibetan weedy barley	Tibet, China	NA	Zeng et al. 2018	6	brittle rachis	ZYM2162	hull	91.8838	29.0246	3763
175	PRJNA417220	SAMN08005719	WGS-Tw5	Tibetan weedy barley	Tibet, China	NA	Zeng et al. 2018	6	non-brittle rachis	ZYM2213	hull	88.6411	28.8488	4330
176	PRJNA417220	SAMN08005720	WGS-Tw6	Tibetan weedy barley	Tibet, China	NA	Zeng et al. 2018	6	non-brittle rachis	ZYM3251	hull	92.2618	28.4068	3872
177	PRJNA417220	SAMN08005721	WGS-Tw7	Tibetan weedy barley	Tibet, China	NA	Zeng et al. 2018	6	brittle rachis	ZYM0977	hull	95.5676	29.859	2727
178	PRJNA417220	SAMN08005722	WGS-Tw8	Tibetan weedy barley	Tibet, China	NA	Zeng et al. 2018	6	non-brittle rachis	Z0068	hull	98.4896	30.7406	3615
179	PRJNA417220	SAMN08005723	WGS-Tw9	Tibetan weedy barley	Tibet, China	NA	Zeng et al. 2018	6	non-brittle rachis	Z0339	hull	92.1	31.47	NA
180	PRJNA574786	SAMN12869344	WGS-ld11	cultivar	Tibet, China	ChangMangBai	Zeng et al. 2020	NA	non-brittle rachis	Z1266	Hulled barley	NA	NA	NA
181	PRJNA574786	SAMN12869345	WGS-ld12	cultivar	Tibet, China	ChangMang Z1291	Zeng et al. 2020	NA	non-brittle rachis	Z1291	Hulled barley	NA	NA	NA
182	PRJNA574786	SAMN12869355	WGS-ld13	cultivar	Tibet, China	BaiQingKe Z1425	Zeng et al. 2020	NA	non-brittle rachis	Z1425	Hulled barley	NA	NA	NA
183	PRJNA574786	SAMN12869356	WGS-ld14	cultivar	Tibet, China	BaiQingKe Z1446	Zeng et al. 2020	NA	non-brittle rachis	Z1446	Hulled barley	NA	NA	NA
184	PRJNA574786	SAMN12869346	WGS-ld15	cultivar	Tibet, China	BaiQingKe Z1452	Zeng et al. 2020	NA	non-brittle rachis	Z1452	Hulled barley	NA	NA	NA
185	PRJNA574786	SAMN12869357	WGS-ld16	cultivar	Tibet, China	BaiQingKe Z1482	Zeng et al. 2020	NA	non-brittle rachis	Z1482	Hulled barley	NA	NA	NA
186	PRJNA574786	SAMN12869358	WGS-ld17	cultivar	Tibet, China	BaiQingKe Z1491	Zeng et al. 2020	NA	non-brittle rachis	Z1491	Hulled barley	NA	NA	NA
187	PRJNA574786	SAMN12869359	WGS-Qk100	cultivar	Tibet, China	BeiQing5	Zeng et al. 2020	NA	non-brittle rachis	ZYM3255	qingke	NA	NA	NA
188	PRJNA574786	SAMN12869360	WGS-Qk101	cultivar	Tibet, China	XiLa13	Zeng et al. 2020	NA	non-brittle rachis	Z0149	qingke	NA	NA	NA
189	PRJNA574786	SAMN12869361	WGS-Qk102	landrace	Tibet, China	SuGaQingKe	Zeng et al. 2020	NA	non-brittle rachis	Z0117	qingke	NA	NA	NA
190	PRJNA574786	SAMN12869362	WGS-Qk103	landrace	Tibet, China	JinDaQingKe	Zeng et al. 2020	NA	non-brittle rachis	Z0120	qingke	NA	NA	NA
191	PRJNA574786	SAMN12869337	WGS-Qk104	landrace	Tibet, China	HeiQingKe Z0211	Zeng et al. 2020	NA	non-brittle rachis	Z0211	qingke	NA	NA	NA
192	PRJNA574786	SAMN12869363	WGS-Qk105	landrace	Tibet, China	HuiKe Z0213	Zeng et al. 2020	NA	non-brittle rachis	Z0213	qingke	NA	NA	NA
193	PRJNA574786	SAMN12869364	WGS-Qk106	landrace	Tibet, China	ZongGa	Zeng et al. 2020	NA	non-brittle rachis	Z0217	qingke	NA	NA	NA
194	PRJNA574786	SAMN12869338	WGS-Qk107	landrace	Tibet, China	ChangMang Z0229	Zeng et al. 2020	NA	non-brittle rachis	Z0229	qingke	NA	NA	NA
195	PRJNA574786	SAMN12869339	WGS-Qk108	landrace	Tibet, China	HeiQingKe Z0236	Zeng et al. 2020	NA	non-brittle rachis	Z0236	qingke	NA	NA	NA
196	PRJNA574786	SAMN12869365	WGS-Qk109	landrace	Tibet, China	BianYuanSuiHui	Zeng et al. 2020	NA	non-brittle rachis	Z0257	qingke	NA	NA	NA
197	PRJNA574786	SAMN12869340	WGS-Qk110	landrace	Tibet, China	BaiQingKe Z0259	Zeng et al. 2020	NA	non-brittle rachis	Z0259	qingke	NA	NA	NA
198	PRJNA574786	SAMN12869366	WGS-Qk111	cultivar	Tibet, China	BanNaGangLan	Zeng et al. 2020	NA	non-brittle rachis	Z0284	qingke	NA	NA	NA
199	PRJNA574786	SAMN12869347	WGS-Qk112	landrace	Tibet, China	HuaCha Z0338	Zeng et al. 2020	NA	non-brittle rachis	Z0338	qingke	NA	NA	NA
200	PRJNA574786	SAMN12869367	WGS-Qk113	landrace	Tibet, China	HuaCha Z0344	Zeng et al. 2020	NA	non-brittle rachis	Z0344	qingke	NA	NA	NA
201	PRJNA574786	SAMN12869349	WGS-Qk114	landrace	Tibet, China	HuaQingKe	Zeng et al. 2020	NA	non-brittle rachis	Z0345	qingke	NA	NA	NA
202	PRJNA574786	SAMN12869368	WGS-Qk115	landrace	Tibet, China	QiongJieChaJiu	Zeng et al. 2020	NA	non-brittle rachis	Z0379	qingke	NA	NA	NA
203	PRJNA574786	SAMN12869369	WGS-Qk116	landrace	Tibet, China	HeiKeMang	Zeng et al. 2020	NA	non-brittle rachis	Z0388	qingke	NA	NA	NA
204	PRJNA574786	SAMN12869370	WGS-Qk117	landrace	Tibet, China	BaiLiuLeng	Zeng et al. 2020	NA	non-brittle rachis	Z0450	qingke	NA	NA	NA
205	PRJNA574786	SAMN12869371	WGS-Qk118	landrace	Tibet, China	7497Chun	Zeng et al. 2020	NA	non-brittle rachis	Z0473	qingke	NA	NA	NA
206	PRJNA574786	SAMN12869372	WGS-Qk119	landrace	Tibet, China	HuiKe Z0479	Zeng et al. 2020	NA	non-brittle rachis	Z0479	qingke	NA	NA	NA
207	PRJNA574786	SAMN12869350	WGS-Qk120	landrace	Tibet, China	HeiQingKe Z0530	Zeng et al. 2020	NA	non-brittle rachis	Z0530	qingke	NA	NA	NA
208	PRJNA574786	SAMN12869351	WGS-Qk121	landrace	Tibet, China	NiNaZi	Zeng et al. 2020	NA	non-brittle rachis	Z0556	qingke	NA	NA	NA
209	PRJNA574786	SAMN12869373	WGS-Qk122	landrace	Tibet, China	XiaTuoHuang	Zeng et al. 2020	NA	non-brittle rachis	Z0607	qingke	NA	NA	NA
210	PRJNA574786	SAMN12869374	WGS-Qk123	landrace	Tibet, China	LaTunBai	Zeng et al. 2020	NA	non-brittle rachis	Z0691	qingke	NA	NA	NA
211	PRJNA574786	SAMN12869352	WGS-Qk124	landrace	Tibet, China	GuoQing	Zeng et al. 2020	NA	non-brittle rachis	Z0714	qingke	NA	NA	NA
212	PRJNA574786	SAMN12869353	WGS-Qk125	landrace	Tibet, China	ZiMang	Zeng et al. 2020	NA	non-brittle rachis	Z0771	qingke	NA	NA	NA
213	PRJNA574786	SAMN12869375	WGS-Qk126	landrace	Tibet, China	LaSaBaiQingKe	Zeng et al. 2020	NA	non-brittle rachis	Z0774	qingke	NA	NA	NA
214	PRJNA574786	SAMN12869376	WGS-Qk127	landrace	Tibet, China	LaSaChangSui	Zeng et al. 2020	NA	non-brittle rachis	Z0792	qingke	NA	NA	NA
215	PRJNA574786	SAMN12869377	WGS-Qk128	landrace	Tibet, China	DuGu	Zeng et al. 2020	NA	non-brittle rachis	Z0850	qingke	NA	NA	NA
216	PRJNA574786	SAMN12869378	WGS-Qk129	landrace	Tibet, China	DongQingKe	Zeng et al. 2020	NA	non-brittle rachis	Z0851	qingke	NA	NA	NA
217	PRJNA574786	SAMN12869379	WGS-Qk130	landrace	Tibet, China	BaiQingKe23	Zeng et al. 2020	NA	non-brittle rachis	Z0857	qingke	NA	NA	NA
218	PRJNA574786	SAMN12869354	WGS-Qk131	landrace	Tibet, China	LiuLeng Z0861	Zeng et al. 2020	NA	non-brittle rachis	Z0861	qingke	NA	NA	NA
219	PRJNA574786	SAMN12869341	WGS-Qk132	landrace	Tibet, China	HeQingKe	Zeng et al. 2020	NA	non-brittle rachis	Z0929	qingke	NA	NA	NA
220	PRJNA574786	SAMN12869380	WGS-Qk133	landrace	Tibet, China	ZiQingKe	Zeng et al. 2020	NA	non-brittle rachis	Z0991	qingke	NA	NA	NA
221	PRJNA574786	SAMN12869342	WGS-Qk134	landrace	Tibet, China	ShanNanZi	Zeng et al. 2020	NA	non-brittle rachis	Z0994	qingke	NA	NA	NA
222	PRJNA574786	SAMN12869343	WGS-Qk135	landrace	Tibet, China	KuLongHuang	Zeng et al. 2020	NA	non-brittle rachis	Z1017	qingke	NA	NA	NA
223	PRJNA574786	SAMN12869381	WGS-Qk136	landrace	Tibet, China	ChangMangLan	Zeng et al. 2020	NA	non-brittle rachis	Z1331	qingke	NA	NA	NA
224	PRJNA574786	SAMN12869382	WGS-Qk137	landrace	Tibet, China	ChangMang Z1405	Zeng et al. 2020	NA	non-brittle rachis	Z1405	qingke	NA	NA	NA
225	PRJNA574786	SAMN12869348	WGS-Qk138	landrace	Qinghai, China	ChangMangHei	Zeng et al. 2020	NA	non-brittle rachis	ZDM08141	qingke	NA	NA	NA
226	PRJEB36577	SAMEA6619040	HOR_10041	wild barley	Azerbaijan	NA	Nature 2020	2	brittle rachis	HOR_10041	hulled	NA	NA	NA
227	PRJEB36577	SAMEA6619038	HOR_10702	cultivar	Sweden	Gunnar	Nature 2020	2	non-brittle rachis	HOR_10702	hulled	NA	NA	NA
228	PRJEB36577	SAMEA6618822	HOR_1071	landrace	Turkey	NA	Nature 2020	6	non-brittle rachis	HOR_1071	hulled	NA	NA	NA
229	PRJEB36577	SAMEA6618823	HOR_10725	cultivar	Italy	Grivita	Nature 2020	2	non-brittle rachis	HOR_10725	hulled	NA	NA	NA
230	PRJEB36577	SAMEA6619035	HOR_10775	landrace	Georgia	NA	Nature 2020	2	non-brittle rachis	HOR_10775	hulled	NA	NA	NA
231	PRJEB36577	SAMEA6619032	HOR_10990	landrace	France	NA	Nature 2020	6	non-brittle rachis	HOR_10990	hulled	NA	NA	NA
232	PRJEB36577	SAMEA6619031	HOR_11013	cultivar	Australia	Corvette	Nature 2020	2	non-brittle rachis	HOR_11013	hulled	NA	NA	NA
233	PRJEB36577	SAMEA6618825	HOR_11083	cultivar	North Korea	Kwanchike 1	Nature 2020	6	non-brittle rachis	HOR_11083	hulled	NA	NA	NA
234	PRJEB36577	SAMEA6619030	HOR_11126	cultivar	Japan	Ishukushirazu	Nature 2020	2	non-brittle rachis	HOR_11126	hulled	NA	NA	NA
235	PRJEB36577	SAMEA6619027	HOR_11431	landrace	Peru	NA	Nature 2020	6	non-brittle rachis	HOR_11431	naked	NA	NA	NA
236	PRJEB36577	SAMEA6619023	HOR_12070	cultivar	France	Iris	Nature 2020	6	non-brittle rachis	HOR_12070	hulled	NA	NA	NA
237	PRJEB36577	SAMEA6618832	HOR_12184	landrace	Switzerland	NA	Nature 2020	2	non-brittle rachis	HOR_12184	hulled	NA	NA	NA
238	PRJEB36577	SAMEA6618833	HOR_12311	landrace	France	NA	Nature 2020	6	non-brittle rachis	HOR_12311	hulled	NA	NA	NA
239	PRJEB36577	SAMEA6618834	HOR_12367	cultivar	Japan	Nagaoka	Nature 2020	6	non-brittle rachis	HOR_12367	hulled	NA	NA	NA
240	PRJEB36577	SAMEA6618835	HOR_12830	landrace	Syria	NA	Nature 2020	6	non-brittle rachis	HOR_12830	hulled	NA	NA	NA
241	PRJEB36577	SAMEA6619010	HOR_12966	wild barley	NA	NA	Nature 2020	2	brittle rachis	HOR_12966	hulled	NA	NA	NA
242	PRJEB36577	SAMEA6619006	HOR_13222	wild barley	NA	NA	Nature 2020	2	brittle rachis	HOR_13222	hulled	NA	NA	NA
243	PRJEB36577	SAMEA6618836	HOR_1361	landrace	Germany	NA	Nature 2020	6	non-brittle rachis	HOR_1361	hulled	NA	NA	NA
244	PRJEB36577	SAMEA6619000	HOR_13800	landrace	Russia	ABARIK	Nature 2020	6	non-brittle rachis	HOR_13800	hulled	NA	NA	NA
245	PRJEB36577	SAMEA6618999	HOR_13836	landrace	Turkey	ESKISHEHIR	Nature 2020	2	non-brittle rachis	HOR_13836	hulled	NA	NA	NA
246	PRJEB36577	SAMEA6618837	HOR_13924	landrace	Afghanistan	BUTSCHAK	Nature 2020	6	non-brittle rachis	HOR_13924	hulled	NA	NA	NA
247	PRJEB36577	SAMEA6618838	HOR_13938	landrace	Spain	DESNUDA DE MURCIA	Nature 2020	6	non-brittle rachis	HOR_13938	hulled	NA	NA	NA
248	PRJEB36577	SAMEA6618997	HOR_13979	landrace	India	ZENTRALINDISCHE	Nature 2020	6	non-brittle rachis	HOR_13979	hulled	NA	NA	NA
249	PRJEB36577	SAMEA6618991	HOR_14689	landrace	USA	CALIFORNIA MARIOUT	Nature 2020	6	non-brittle rachis	HOR_14689	hulled	NA	NA	NA
250	PRJEB36577	SAMEA6618990	HOR_14787	cultivar	Canada	FORT	Nature 2020	6	non-brittle rachis	HOR_14787	hulled	NA	NA	NA
251	PRJEB36577	SAMEA6618989	HOR_14876	landrace	Nepal	NA	Nature 2020	6	non-brittle rachis	HOR_14876	hulled	NA	NA	NA
252	PRJEB36577	SAMEA6618988	HOR_14914	landrace	Afghanistan	BAMYAM	Nature 2020	6	non-brittle rachis	HOR_14914	naked	NA	NA	NA
253	PRJEB36577	SAMEA6618986	HOR_15401	landrace	Pakistan	KAMDESH	Nature 2020	6	non-brittle rachis	HOR_15401	hulled	NA	NA	NA
254	PRJEB36577	SAMEA6618984	HOR_15788	landrace	Pakistan	ZUSUM	Nature 2020	6	non-brittle rachis	HOR_15788	hulled	NA	NA	NA
255	PRJEB36577	SAMEA6618982	HOR_15840	cultivar	Russia	ODESSKIJ 14	Nature 2020	2	non-brittle rachis	HOR_15840	hulled	NA	NA	NA
256	PRJEB36577	SAMEA6618978	HOR_15871	landrace	Pakistan	KURAGH	Nature 2020	6	non-brittle rachis	HOR_15871	hulled	NA	NA	NA
257	PRJEB36577	SAMEA6618974	HOR_15908	landrace	Greece	INSEL SIRINA	Nature 2020	6	non-brittle rachis	HOR_15908	hulled	NA	NA	NA
258	PRJEB36577	SAMEA6618973	HOR_15922	landrace	Afghanistan	PESHAWUR	Nature 2020	6	non-brittle rachis	HOR_15922	hulled	NA	NA	NA
259	PRJEB36577	SAMEA6618972	HOR_16071	landrace	Romania	RUMAENE 4	Nature 2020	6	non-brittle rachis	HOR_16071	hulled	NA	NA	NA
260	PRJEB36577	SAMEA6618971	HOR_16078	landrace	Afghanistan	KUSHK-I-NAHOST	Nature 2020	6	non-brittle rachis	HOR_16078	hulled	NA	NA	NA
261	PRJEB36577	SAMEA6618967	HOR_1647	wild barley	NA	NA	Nature 2020	2	brittle rachis	HOR_1647	hulled	NA	NA	NA
262	PRJEB36577	SAMEA6618842	HOR_17169	landrace	Afghanistan	DSCHUNIA	Nature 2020	6	non-brittle rachis	HOR_17169	naked	NA	NA	NA
263	PRJEB36577	SAMEA6618963	HOR_1780	landrace	Iran	NA	Nature 2020	6	non-brittle rachis	HOR_1780	hulled	NA	NA	NA
264	PRJEB36577	SAMEA6618844	HOR_18087	landrace	Spain	LADILLA DE MURO DE AGREDA	Nature 2020	2	non-brittle rachis	HOR_18087	hulled	NA	NA	NA
265	PRJEB36577	SAMEA6618962	HOR_1816	landrace	China	NA	Nature 2020	6	non-brittle rachis	HOR_1816	naked	NA	NA	NA
266	PRJEB36577	SAMEA6618957	HOR_18381	cultivar	Mexico	R.T.RAMAGE AP BULK 3	Nature 2020	6	non-brittle rachis	HOR_18381	hulled	NA	NA	NA
267	PRJEB36577	SAMEA6618955	HOR_18385	cultivar	Mexico	R.T.RAMAGE BULK LINE 1	Nature 2020	6	non-brittle rachis	HOR_18385	hulled	NA	NA	NA
268	PRJEB36577	SAMEA6618954	HOR_18681	landrace	Italy	PERUGIA	Nature 2020	NA	non-brittle rachis	HOR_18681	naked	NA	NA	NA
269	PRJEB36577	SAMEA6618845	HOR_18795	cultivar	Germany	PRIORA	Nature 2020	6	non-brittle rachis	HOR_18795	hulled	NA	NA	NA
270	PRJEB36577	SAMEA6618953	HOR_18824	landrace	Japan	SANHOKO	Nature 2020	6	non-brittle rachis	HOR_18824	naked	NA	NA	NA
271	PRJEB36577	SAMEA6618952	HOR_18913	landrace	Nepal	KATHMANDU	Nature 2020	6	non-brittle rachis	HOR_18913	naked	NA	NA	NA
272	PRJEB36577	SAMEA6618951	HOR_18917	landrace	NA	SUDAN IV	Nature 2020	6	non-brittle rachis	HOR_18917	hulled	NA	NA	NA
273	PRJEB36577	SAMEA6618943	HOR_2028	landrace	NA	NA	Nature 2020	NA	non-brittle rachis	HOR_2028	hulled	NA	NA	NA
274	PRJEB36577	SAMEA6618941	HOR_21428	landrace	Iran	NA	Nature 2020	6	non-brittle rachis	HOR_21428	hulled	NA	NA	NA
275	PRJEB36577	SAMEA6618938	HOR_21687	cultivar	Germany	DIPPES HANNA	Nature 2020	2	non-brittle rachis	HOR_21687	hulled	NA	NA	NA
276	PRJEB36577	SAMEA6618933	HOR_22109	wild barley	Israel	NA	Nature 2020	NA	brittle rachis	HOR_22109	hulled	NA	NA	NA
277	PRJEB36577	SAMEA6618850	HOR_2290	landrace	Germany	No. 18	Nature 2020	6	non-brittle rachis	HOR_2290	hulled	NA	NA	NA
278	PRJEB36577	SAMEA6618925	HOR_282	cultivar	USA	Ezond	Nature 2020	6	non-brittle rachis	HOR_282	hulled	NA	NA	NA
279	PRJEB36577	SAMEA6435261	HOR_3081	cultivar	Poland	Slaski II	Nature 2020	6	non-brittle rachis	HOR_3081	hulled	NA	NA	NA
280	PRJEB36577	SAMEA6618852	HOR_3093	cultivar	USA	Dutchess	Nature 2020	6	non-brittle rachis	HOR_3093	hulled	NA	NA	NA
281	PRJEB36577	SAMEA6618921	HOR_3155	cultivar	USA	Tucker	Nature 2020	6	non-brittle rachis	HOR_3155	hulled	NA	NA	NA
282	PRJEB36577	SAMEA6618855	HOR_3187	cultivar	Slovakia	Pavlovicky	Nature 2020	6	non-brittle rachis	HOR_3187	hulled	NA	NA	NA
283	PRJEB36577	SAMEA6618858	HOR_3369	landrace	Russia	NA	Nature 2020	6	non-brittle rachis	HOR_3369	hulled	NA	NA	NA
284	PRJEB36577	SAMEA6618859	HOR_3460	landrace	Russia	NA	Nature 2020	6	non-brittle rachis	HOR_3460	hulled	NA	NA	NA
285	PRJEB36577	SAMEA6618916	HOR_3912	cultivar	Russia	Cernigovskij	Nature 2020	2	non-brittle rachis	HOR_3912	hulled	NA	NA	NA
286	PRJEB36577	SAMEA6618915	HOR_3926	cultivar	USA	Barbless	Nature 2020	6	non-brittle rachis	HOR_3926	hulled	NA	NA	NA
287	PRJEB36577	SAMEA6618914	HOR_4030	landrace	USA	NA	Nature 2020	2	non-brittle rachis	HOR_4030	hulled	NA	NA	NA
288	PRJEB36577	SAMEA6618861	HOR_4138	landrace	Turkey	NA	Nature 2020	6	non-brittle rachis	HOR_4138	hulled	NA	NA	NA
289	PRJEB36577	SAMEA6618862	HOR_4201	landrace	Japan	NA	Nature 2020	2	non-brittle rachis	HOR_4201	hulled	NA	NA	NA
290	PRJEB36577	SAMEA6618863	HOR_4273	landrace	USA	NA	Nature 2020	6	non-brittle rachis	HOR_4273	hulled	NA	NA	NA
291	PRJEB36577	SAMEA6618864	HOR_4403	landrace	Greece	HOR 992-Sel.	Nature 2020	6	non-brittle rachis	HOR_4403	hulled	NA	NA	NA
292	PRJEB36577	SAMEA6618865	HOR_4606	cultivar	Russia	Orion	Nature 2020	6	non-brittle rachis	HOR_4606	hulled	NA	NA	NA
293	PRJEB36577	SAMEA6618909	HOR_473	landrace	Turkey	NA	Nature 2020	6	non-brittle rachis	HOR_473	hulled	NA	NA	NA
294	PRJEB36577	SAMEA6618907	HOR_4857	wild barley	Turkmenistan	NA	Nature 2020	2	brittle rachis	HOR_4857	hulled	NA	NA	NA
295	PRJEB36577	SAMEA6618905	HOR_495	landrace	Turkey	NA	Nature 2020	6	non-brittle rachis	HOR_495	hulled	NA	NA	NA
296	PRJEB36577	SAMEA6618904	HOR_5020	cultivar	Ethiopia	Tradak	Nature 2020	6	non-brittle rachis	HOR_5020	hulled	NA	NA	NA
297	PRJEB36577	SAMEA6618903	HOR_5373	landrace	Ethiopia	NA	Nature 2020	2	non-brittle rachis	HOR_5373	hulled	NA	NA	NA
298	PRJEB36577	SAMEA6618900	HOR_610	landrace	Turkey	NA	Nature 2020	2	non-brittle rachis	HOR_610	hulled	NA	NA	NA
299	PRJEB36577	SAMEA6618866	HOR_6934	cultivar	USA	Barsoy	Nature 2020	6	non-brittle rachis	HOR_6934	hulled	NA	NA	NA
300	PRJEB36577	SAMEA6618894	HOR_7056	landrace	Nepal	NA	Nature 2020	2	non-brittle rachis	HOR_7056	hulled	NA	NA	NA
301	PRJNA324520	SAMN08038525	SFS2.3	wild barley	Israel	wild barley	This study	2	brittle rachis	SFS2.3	hulled	NA	NA	NA
302	PRJNA324520	SAMN08038526	SFS6.1	wild barley	Israel	wild barley	This study	2	brittle rachis	SFS6.1	hulled	NA	NA	NA
303	PRJNA324520	SAMN13386913	WB02	wild barley	Israel	wild barley	This study	2	brittle rachis	WB02	hulled	NA	NA	NA
304	PRJNA324520	SAMN13386914	WB03_N	wild barley	Israel	wild barley	This study	2	brittle rachis	WB03	hulled	NA	NA	NA
305	PRJNA324520	SAMN13386921	WB04_N	wild barley	Israel	wild barley	This study	2	brittle rachis	WB04	hulled	NA	NA	NA
306	PRJNA324520	SAMN13386915	WB05_N	wild barley	Israel	wild barley	This study	2	brittle rachis	WB05	hulled	NA	NA	NA
307	PRJNA324520	SAMN13386916	WB07_N	wild barley	Israel	wild barley	This study	2	brittle rachis	WB07	hulled	NA	NA	NA
308	PRJNA324520	SAMN13386917	WB09_N	wild barley	Israel	wild barley	This study	2	brittle rachis	WB09	hulled	NA	NA	NA
309	PRJNA324520	SAMN13386918	WB10_N	wild barley	Israel	wild barley	This study	2	brittle rachis	WB10	hulled	NA	NA	NA
310	PRJNA324520	SAMN13386919	WB11_N	wild barley	Israel	wild barley	This study	2	brittle rachis	WB11	hulled	NA	NA	NA
311	PRJNA324520	SAMN13386920	WB12_N	wild barley	Israel	wild barley	This study	2	brittle rachis	WB12	hulled	NA	NA	NA
312	PRJNA324520	SAMN13386922	WB13_S	wild barley	Israel	wild barley	This study	2	brittle rachis	WB13	hulled	NA	NA	NA
313	PRJNA324520	SAMN13386923	WB14_S	wild barley	Israel	wild barley	This study	2	brittle rachis	WB14	hulled	NA	NA	NA
314	PRJNA324520	SAMN13386924	WB15_S	wild barley	Israel	wild barley	This study	2	brittle rachis	WB15	hulled	NA	NA	NA
315	PRJNA324520	SAMN13386925	WB16_S	wild barley	Israel	wild barley	This study	2	brittle rachis	WB16	hulled	NA	NA	NA
316	PRJNA324520	SAMN13386926	WB17_S	wild barley	Israel	wild barley	This study	2	brittle rachis	WB17	hulled	NA	NA	NA
317	PRJNA324520	SAMN13386927	WB19_S	wild barley	Israel	wild barley	This study	2	brittle rachis	WB19	hulled	NA	NA	NA
318	PRJNA324520	SAMN13386928	WB22_S	wild barley	Israel	wild barley	This study	2	brittle rachis	WB22	hulled	NA	NA	NA
319	PRJNA324520	SAMN13386929	WB23_S	wild barley	Israel	wild barley	This study	2	brittle rachis	WB23	hulled	NA	NA	NA
320	PRJNA324520	SAMN13386930	WB24_S	wild barley	Israel	wild barley	This study	2	brittle rachis	WB24	hulled	NA	NA	NA
321	PRJNA324520	SAMN05207298	WBGA_AC_Metcalfe	cultivar	Australia	AC_Metcalfe	This study	2	non-brittle rachis	WBGA_AC_Metcalfe	hulled	NA	NA	NA
322	PRJNA324520	SAMN05207295	WBGA_AS1	wild barley	NA	NA	This study	2	brittle rachis	WBGA_AS1	hulled	NA	NA	NA
323	PRJNA324520	SAMN05207296	WBGA_AS2	wild barley	NA	NA	This study	2	brittle rachis	WBGA_AS2	hulled	NA	NA	NA
324	PRJNA324520	SAMN05207297	WBGA_Baudin	cultivar	Australia	Baudin	This study	2	non-brittle rachis	WBGA_Baudin	hulled	NA	NA	NA
325	PRJNA324520	SAMN05207284	WBGA_Commander	cultivar	Australia	Commander	This study	2	non-brittle rachis	WBGA_Commander	hulled	NA	NA	NA
326	PRJNA324520	SAMN05207293	WBGA_ES1	wild barley	NA	NA	This study	2	brittle rachis	WBGA_ES1	hulled	NA	NA	NA
327	PRJNA324520	SAMN05207294	WBGA_ES2	wild barley	NA	NA	This study	2	brittle rachis	WBGA_ES2	hulled	NA	NA	NA
328	PRJNA324520	SAMN05207288	WBGA_Fleet	cultivar	Australia	Fleet	This study	2	non-brittle rachis	WBGA_Fleet	hulled	NA	NA	NA
329	PRJNA324520	SAMN05207289	WBGA_Hindmash	cultivar	Australia	Hindmash	This study	2	non-brittle rachis	WBGA_Hindmash	hulled	NA	NA	NA
330	PRJNA324520	SAMN05207290	WBGA_La_Trobe	cultivar	Australia	La Trobe	This study	2	non-brittle rachis	WBGA_La_Trobe	hulled	NA	NA	NA
331	PRJNA324520	SAMN05207285	WBGA_Scope	cultivar	Australia	Scope	This study	2	non-brittle rachis	WBGA_Scope	hulled	NA	NA	NA
332	PRJNA324520	SAMN05207286	WBGA_Vlamingh	cultivar	Australia	Vlamingh	This study	2	non-brittle rachis	WBGA_Vlamingh	hulled	NA	NA	NA
333	PRJNA324520	SAMN05207291	WBGA_W1	wild barley	Tibet, China	wild barley (Tibert)	This study	2	brittle rachis	WBGA_W1	hulled	NA	NA	NA
334	PRJNA324520	SAMN05207287	WBGA_WI4304	cultivar	Australia	WI4304	This study	2	non-brittle rachis	WBGA_WI4304	hulled	NA	NA	NA
335	PRJNA324520	SAMN05207292	WBGA_X1	wild barley	Tibet, China	wild barley (Tibert)	This study	2	brittle rachis	WBGA_X1	hulled	NA	NA	NA
336	PRJEB12197	SAMEA3982688	JK3014E1U	landrace	Israel	Ancient barley	Macsher et al. 2016	NA	NA	JK3014E1U	NA	NA	NA	NA
337	PRJEB12197	SAMEA3982682	JK3014E1U1	landrace	Israel	Ancient barley	Macsher et al. 2016	NA	NA	JK3014E1U1	NA	NA	NA	NA
338	PRJEB12197	SAMEA3982683	JK3014E1U2	landrace	Israel	Ancient barley	Macsher et al. 2016	NA	NA	JK3014E1U2	NA	NA	NA	NA
339	PRJEB12197	SAMEA3982684	JK3014E1U3	landrace	Israel	Ancient barley	Macsher et al. 2016	NA	NA	JK3014E1U3	NA	NA	NA	NA
340	PRJEB12197	SAMEA3982685	JK3014E1U4	landrace	Israel	Ancient barley	Macsher et al. 2016	NA	NA	JK3014E1U4	NA	NA	NA	NA
