## Supplementary table 3 for "A monophyletic origin of domesticated barley"

### Sheet: Abbreviations_Full Name
No.	Abbreviations	Full Name
1	AFG	the Islamic Republic of Afghanistan
2	LBN	the Lebanese Republic
3	MAR	the Kingdom of Morocco
4	YUG	Unknown
5	FRA	the French Republic
6	HUN	the Republic of Hungary
7	CZE	the Czech Republic
8	DEU	he Federal Republic of Germany
9	RUS	the Russian Federation
10	KAZ	the Republic of Kazakhstan
11	KGZ	the Kyrgyz Republic
12	UZB	the Republic of Uzbekistan
13	TJK	the Republic of Tajikistan
14	TKM	Unknown
15	AZE	the Republic of Azerbaijan
16	ITA	the Republic of Italy
17	BGR	the Republic of Bulgaria
18	GRC	the Hellenic Republic
19	ALB	the Republic of Albania
20	ESP	the Kingdom of Spain
21	POL	the Republic of Poland
22	ROU	Unknown
23	PAK	the Islamic Republic of Pakistan
24	SAU	the Kingdom of Saudi Arabia
25	SYR	the Syrian Arab Republic
26	ARM	the Republic of Armenia
27	TUR	the Republic of Turkey
28	CYP	the Republic of Cyprus
29	DZA	the People's Democratic Republic of Algeria
30	BTN	the Kingdom of Bhutan
31	CHN	the People's Republic of China
32	NPL	Nepal
33	IRN	the Islamic Republic of Iran
34	IRQ	the Republic of Iraq
35	ETH	the Federal Democratic Republic of Ethiopia
36	MNG	Unknown
37	LBY	the Socialist People's Libyan Arab Jamahiriya
38	AUT	the Republic of Austria
39	PER	the Republic of Peru
40	GEO	Unknown
41	GER	Unknown
42	PRK	the Democratic People's Republic of Korea
43	CSK	Unknown
44	COL	the Republic of Colombia
45	NOR	the Kingdom of Norway
46	TUN	the Republic of Tunisia
47	DDR	Unknown
48	JOR	the Hashemite Kingdom of Jordan
49	JPN	Unknown
50	CHE	the Swiss Confederation
51	ISR	the State of Israel
52	IND	the Republic of India
53	GTM	the Republic of Guatemala
54	KOR	the Republic of Korea
55	GBR	the United Kingdom of Great Britain and Northern Ireland
56	CAN	Unknown
57	DNK	the Kingdom of Denmark
58	HRV	the Republic of Croatia
59	FIN	the Republic of Finland
60	UKR	Unknown
61	NLD	the Kingdom of the Netherlands
62	SWE	the Kingdom of Sweden
63	TCD	the Republic of Chad
64	SDN	the Republic of the Sudan
65	EGY	the Arab Republic of Egypt
66	PRT	the Portuguese Republic
67	AUS	Unknown
68	YEM	the Republic of Yemen
69	SLV	the Republic of El Salvador
70	BLR	the Republic of Belarus
71	ARG	the Argentine Republic
72	MEX	the United Mexican States
73	LTU	the Republic of Lithuania
74	LVA	the Republic of Latvia
75	ECU	the Republic of Ecuador
76	SVK	the Slovak Republic
77	BOL	the Republic of Bolivia
78	MKD	the former Yugoslav Republic of Macedonia
79	USA	the United States of America
